# Next-generation plasmids for transgenesis in zebrafish and beyond

**DOI:** 10.1101/2022.12.13.520107

**Authors:** Cassie L. Kemmler, Hannah R. Moran, Brooke F. Murray, Aaron Scoresby, John R. Klem, Rachel L. Eckert, Elizabeth Lepovsky, Sylvain Bertho, Susan Nieuwenhuize, Sibylle Burger, Gianluca D’Agati, Charles Betz, Ann-Christin Puller, Anastasia Felker, Karolína Ditrychová, Seraina Bötschi, Markus Affolter, Nicolas Rohner, C. Ben Lovely, Kristen M. Kwan, Alexa Burger, Christian Mosimann

## Abstract

Transgenesis is an essential technique for any genetic model. Tol2-based transgenesis paired with Gateway-compatible vector collections has transformed zebrafish transgenesis with an accessible, modular system. Here, we established several next-generation transgenesis tools for zebrafish and other species to expand and enhance transgenic applications. To facilitate gene-regulatory element testing, we generated Gateway middle entry vectors harboring the small mouse *beta-globin* minimal promoter coupled to several fluorophores, CreERT2, and Gal4. To extend the color spectrum for transgenic applications, we established middle entry vectors encoding the bright, blue-fluorescent protein mCerulean and mApple as an alternative red fluorophore. We present a series of p2A peptide-based 3’ vectors with different fluorophores and subcellular localizations to co-label cells expressing proteins of interest. Lastly, we established Tol2 destination vectors carrying the zebrafish *exorh* promoter driving different fluorophores as a pineal gland-specific transgenesis marker active prior to hatching and through adulthood. e*xorh*-based reporters and transgenesis markers also drive specific pineal gland expression in the eye-less cavefish (*Astyanax*). Together, our vectors provide versatile reagents for transgenesis applications in zebrafish, cavefish, and other models.
