## Supplemental Data File 1 for "Next-generation plasmids for transgenesis in zebrafish and beyond": Kemmler et al. Vector List.xlsx

### Sheet: Kemmler et al., Plasmid List
Plasmid Name	Plasmid Type	Resistance	Source Lab	Gene or insert Name
pCK033 p5E desma MCS	p5E	Kanamycin	Mosimann	desmin a regulatory elements
pCK011 p5E exorh	p5E	Kanamycin	Mosimann	exorh regulatory elements
pCK072 p5E 147bp exorh:EGFP	p5E	Kanamycin	Mosimann	exorh minimal regulatory elements and EGFP
pCK074 p5E exorh:EGFP	p5E	Kanamycin	Mosimann	exorh:EGFP
pCK051 p5E exorh:mCerulean	p5E	Kanamycin	Mosimann	exorh:mCerulean
pCK052 p5E exorh:mCherry	p5E	Kanamycin	Mosimann	exorh:mCherry
pCK006 pME minprom_mCherry no stop	pME	Kanamycin	Mosimann	mouse beta-globin minimal promoter mCherry
pKD001 pME minprom_EGFP	pME	Kanamycin	Mosimann	mouse beta-globin minimal promoter EGFP
pCK002 pME mCerulean	pME	Kanamycin	Burger	mCerulean
769 pME mCerulean-CAAX	pME	Kanamycin	Kwan	mCerulean-CAAX (membrane)
765 pME nls mCerulean	pME	Kanamycin	Kwan	mCerulean nuclear
pSN001 pME minprom_mCerulean	pME	Kanamycin	Burger	mouse beta-globin minimal promoter mCerulean
763 pME mApple	pME	Kanamycin	Kwan	mApple
768 pME mApple-CAAX	pME	Kanamycin	Kwan	mApple-CAAX (membrane)
764 pME nls-mApple	pME	Kanamycin	Kwan	mApple nuclear
pCK068 pME minprom_mApple	pME	Kanamycin	Mosimann	mouse beta-globin minimal promoter mApple
pME minprom KalTa4	pME	Kanamycin	Burger	mouse beta-globin minimal promoter KalTA4 (Gal4)
pCK007 pME KalTa4	pME	Kanamycin	Burger	KalTA4 (Gal4)
pME minprom_creERT2	pME	Kanamycin	Mosimann	mouse beta-globin minimal promoter creERT2
457 p3E-2A-EGFPpA	p3E	Kanamycin	Kwan	2A-EGFP
458 p3E-2A-EGFP-CAAXpA	p3E	Kanamycin	Kwan	2A-EGFP-CAAX (membrane)
459 p3E-2A-nlsEGFPpA	p3E	Kanamycin	Kwan	2A-nlsEGFP (nuclear)
460 p3E-2A-mCherrypA	p3E	Kanamycin	Kwan	2A-mCherry
612 p3E-2A-mCherryCAAXpA	p3E	Kanamycin	Kwan	2A-mCherry-CAAX (membrane)
766 p3E-2A-nlsmCherrypA	p3E	Kanamycin	Kwan	2A-nlsmCherry (nuclear)
791 p3E-2A-pCS2MCSpA v2	p3E	Kanamycin	Kwan	2A-multiple cloning site
pAF020 p3E-2A-mCerulean	p3E	Kanamycin	Mosimann	2A-mCerulean
pAF018 p3E-2A-mCerulean-CAAX	p3E	Kanamycin	Mosimann	2A-mCerulean-CAAX (membrane)
pAP02 p3E MCS	p3E	Kanamycin	Mosimann	multiple cloning site
p3E ubb polyA	p3E	Kanamycin	Burger	ubb:polyA
pCK004 ubi:mCerulean_SV40 (#302)	Expression construct	Ampicillin	Burger	ubi:mCerulean
pCK005 ubi:mCerulean_ubb-polyA	Expression construct	Ampicillin	Burger	ubi:mCerulean
pCK029 exorh:EGFP	Expression construct	Ampicillin	Mosimann	exorh:EGFP
pCK036 desmaMCS:minCerulean,cryaa:Venus	Expression construct	Ampicillin	Mosimann	desmin a regulatory elements, mouse beta-globin minimal promoter mCerulean, cryaa Venus
pCK069 desmaMCS:minprom_mApple,exorh:EGFP	Expression construct	Ampicillin	Mosimann	desmin a regulatory elements, mouse beta-globin minimal promoter mApple, exorh:EGFP
pCK017 pDEST exorh:EGFP	pDEST	Ampicillin, Chloramphenicol, ccdB	Mosimann	exorh:EGFP
pCK053 pDEST exorh:mCherry-	pDEST	Ampicillin, Chloramphenicol, ccdB	Mosimann	exorh:mCherry
pCK054 pDEST exorh:mCerulean	pDEST	Ampicillin, Chloramphenicol, ccdB	Mosimann	exorh:mCerulean
pCB59 pDEST crybb1:mKate2	pDEST	Ampicillin, Chloramphenicol, ccdB	Affolter	crybb:mKate2
pCB24 pDEST crybb1:TagBFP	pDEST	Ampicillin, Chloramphenicol, ccdB	Affolter	crybb:TagBFP
pDEST exorh:emGreenLantern	pDEST	Ampicillin, Chloramphenicol, ccdB	Rohner	exorh:mGreenLantern
pDEST exorh:mCherry	pDEST	Ampicillin, Chloramphenicol, ccdB	Rohner	exorh:mCherry
